# The scaffold nucleoporin Nup188 undergoes liquid-liquid phase separation

**DOI:** 10.64898/2026.10.06.757041

**Authors:** L B Aswathy, Bhawna Burdak, Shrankhla Bawaria, Subhajit Das, Sejal Agarwal, Carl M. Jones, Akshaykumar B. Chaudhari, Vidisha Tripathi, Kishal Roy, Atharv Tiwatane, Parashuram Sonawane, Shekhar C. Mande, Jomon Joseph, Sushma N. Grellscheid, Radha Chauhan

**Affiliations:** Biotechnology Research and Innovation Council - National Centre for Cell Science (BRIC-NCCS), S.P. Pune University Campus, Pune, Maharashtra, 411007, India; Regional Centre for Biotechnology (RCB), Faridabad; Computational Biology Unit, Department of Informatics, University of Bergen, Bergen, 5006, Norway; Department of Bioinformatics, Savitribai Phule Pune University, Pune, India 411007; ImmunitoAI Pvt. Ltd., Bengaluru, India; Architecture et Fonction des Macromolécules Biologiques (AFMB), UMR7257 Aix-Marseille University, 13288 Marseille, CEDEX 09 France; Department of Biological Sciences, Indian Institute of Science Education and Research (IISER), Mohali, Punjab, India; Department of Biomedicine, University of Bergen, Bergen, 5009, Norway; Department of Biosciences, University of Durham, Durham, DH1 3LE, United Kingdom of Great Britain and Northern Ireland (the); Vollum institute, Oregon health and science university, Portland Oregon USA 97239

**Keywords:** Liquid-Liquid Phase Separation, hNup188, IDR

## Abstract

Components of nuclear pore complexes are broadly classified into two categories: intrinsically disordered FG-repeat nucleoporins such as Nup98, which can undergo liquid–liquid phase separation, and scaffold nucleoporins, which form the NPC’s structural framework. The basis for crosstalk of these nucleoporins within NPC and beyond is poorly understood. Here we show that human Nup188, a helical inner-ring scaffold protein, forms condensates both in purified form as well as at endogenous level. This condensate exhibits fusion, dissolved in 1,6-hexanediol and recovered after photobleaching, with dynamics and material properties comparable to those of hNup98 condensates. Moreover, these condensates are not colocalized to annulate lamellae. Our analysis also revealed that hNup188CTD is sufficient to form condensates and MD simulations revealed the key roles of IDR1–3 for condensation. Notably, hNup93 expression along with hNup188 suppressed the condensate formation. Together, these findings indicate that a structured scaffold nucleoporin can adopt a condensate-forming state via its CTD and Nup93 binding can suppress this phenomenon.
