## Supplementary File 1 for "The scaffold nucleoporin Nup188 undergoes liquid-liquid phase separation"

### Sheet: Sheet1
Gene	Full name	Molphase prediction/score	Function	Interaction identified using	Literature on condensate formation	Sequence retrieved from	Sequence ID
VCAM 1	Vascular cell adhesion protein	0.554	Vascular cell adhesion protein 1 also known as vascular cell adhesion molecule 1 (VCAM-1) or cluster of differentiation 106 (CD106) is a protein that in humans is encoded by the VCAM1 gene.[5] VCAM-1 functions as a cell adhesion molecule.	AC MS	No direct evidence	Uniprot	P19320
VIPR1	Vasoactive intestinal polypeptide receptor 1	0.596	G protein-coupled receptor activated by the neuropeptides vasoactive intestinal peptide (VIP) and pituitary adenylate cyclase-activating polypeptide (ADCYAP1/PACAP)	AC-MS	No direct evidence	Uniprot	P32241
GTPBP3	5-taurinomethyluridine-[tRNA] synthase subunit GTPB3	0.597	plays a role in mt-tRNA decoding and mitochondrial translation	Co-fra	No evidence	Uniprot	Q969Y2
FASN	Fatty acid synthase	0.628	Fatty acid synthase is a multi-enzyme protein that catalyzes fatty acid synthesis. It is not a single enzyme but a whole enzymatic system composed of two identical 272 kDa multifunctional polypeptides, in which substrates are handed from one functional domain to the next.[5][10][11][12][13]Its main function is to catalyze the synthesis of palmitate (C16:0, a long-chain saturated fatty acid) from …	Negative genetic	Prolonged starvation drives reversible sequestration of lipid biosynthetic enzymes and organelle reorganization in Saccharomyces cerevisiae (protein sequestered in cytoplasmic foci)	Uniprot	Q969Y2
CENPA	Centromeric protein A	0.6778	Centromere protein A, also known as CENPA, is a protein which in humans is encoded by the CENPA gene.[5] CENPA is a histone H3 variant which is the critical factor determining the kinetochore position(s) on each chromosome[6] in most eukaryotes including humans	PL MS	No direct evidence but forms condensate with chromatin	Uniprot	P49450
SPTAN1	Human spectrin alpha chain	0.679	It is a cytoskeletal scaffold protein, helps in maintaining axons and dendrite strength	Co fra	Spectrin condensates provide a nidus for assembling the axonal membrane-associated periodic skeleton	Uniprot	Q13813
SLC35F1	Soluble carrier family 35, member F1	0.69	Putative soluble transporter	AC-MS	No direct evidence	Uniprot	Q1T5Q4
C9ORF72	Guanine nucleotide exchange factor C9orf72	0.705	Acts as Gef for RabGTPases	AC-MS	C9orf72 poly-PR forms anisotropic condensates causative of nuclear TDP-43 pathology	Uniprot	Q96LT7
S1PR1	Sphingosine 1-phosphate receptor 1	0.708	Lysosphingolipid sphingosine 1-phosphate (S1P) that seems to be coupled to the G(i) subclass of heteromeric G proteins. Signaling leads to the activation of RAC1, SRC, PTK2/FAK1 and MAP kinases. Plays an important role in cell migration, probably via its role in the reorganization of the actin cytoskeleton and the formation of lamellipodia in response to stimuli that increase the activity of the …	AC-MS	No direct evidence	Uniprot	P21453
NUPR1	Nuclear protein 1	0.709	Enables DNA binding activity and transcription coactivator activity. Involved in several processes, including negative regulation of programmed cell death; positive regulation of oxidative phosphorylation; and regulation of catabolic process. Acts upstream of or within negative regulation of cell cycle. Located in intercellular bridge; nucleoplasm; and perinuclear region of cytoplasm. Part of pro…	AC MS	Targeting NUPR1-dependent stress granules formation to induce synthetic lethality in KrasG12D-driven tumors	Uniprot	O60356
HLA-A	HLA class I histocompatibility antigen, A alpha chain	0.734	Antigen-presenting major histocompatibility complex class I (MHCI) molecule.	AC-MS	No direct evidence	Uniprot	P04439
ITGA4	Integrin alpha-4	0.74	member of the integrin alpha chain family of proteins. Integrins are heterodimeric integral membrane proteins composed of an alpha chain and a beta chain that function in cell surface adhesion and signaling. The encoded preproprotein is proteolytically processed to generate light and heavy chains that comprise the alpha 4 subunit. This subunit associates with a beta 1 or beta 7 subunit to form an…	AC MS	No direct evidence (localizes at the site of mesenchymal condensation)	Uniprot	P13612
FLT3	Receptor-type tyrosine-protein kinase FLT3	0.744	Tyrosine-protein kinase that acts as a cell-surface receptor for the cytokine FLT3LG and regulates differentiation, proliferation and survival of hematopoietic progenitor cells and of dendritic cells.	PL-MS	NPM1 drives condensate formation and recruits proteins like FLT3	Uniprot	P36888
CUL3	Cullin3	0.775	E3 ubiquitin-protein ligase complexes which mediate the ubiquitination and subsequent proteasomal degradation of target proteins. BCR complexes and ARIH1 collaborate in tandem to mediate ubiquitination of target proteins	AC-MS	No direct evidence	Uniprot	Q13618
DUSP2	Dual specificity protein phosphate-2	0.85	The protein encoded by this gene is a member of the dual specificity protein phosphatase subfamily. These phosphatases inactivate their target kinases by dephosphorylating both the phosphoserine/threonine and phosphotyrosine residues. They negatively regulate members of the mitogen-activated protein (MAP) kinase superfamily (MAPK/ERK, SAPK/JNK, p38), which are associated with cellular proliferati…	AC MS	No direct evidence	Uniprot	Q05923
RNF4	Ring finger protein	0.858	TF, RING finger protein 4 (RNF4) / Small nuclear ring finger protein (SNURF) is a 190-amino acid protein that in humans is encoded by the RNF4 gene helps in cancer survival by increasing the tolerance for dna damage survival	AC MS	No direct evidence, regulates nuclear condensates	Uniprot	P78317
PSKH2	Serine protein kinase 2	0.864	Hsp90 chaperone protein phosphorylation	AC-MS	No direct evidence	Uniprot	Q96QS6
RPA2	Replication protein B	0.867	Catalytic core component of RNA polymerase I (Pol I), a DNA-dependent RNA polymerase which synthesizes ribosomal RNA precursors using the four ribonucleoside triphosphates as substrates. RPA2 subunit required for condensation and multi-site phosphorylation of the RPA2 N-terminal intrinsically disordered region to regulate RPA self-interaction	PL-MS	Phase separation properties of RPA combine high-affinity ssDNA binding with dynamic condensate functions at telomeres	Uniprot	Q9H9Y6
NTRK1	High affinity nerve growth factor receptor	0.876	Tropomyosin receptor kinase A (TrkA), also known as high affinity nerve growth factor receptor	AC MS	Phase separation underlies signaling activation of oncogenic NTRK fusions	Uniprot	P04629
POLR1E	DNA-directed RNA polymerase I subunit RPA49	0.887	Predicted to enable DNA binding activity and RNA polymerase I general transcription initiation factor binding activity. Involved in nucleolar large rRNA transcription by RNA polymerase I and transcription initiation at RNA polymerase I promoter. Located in fibrillar center and nucleoplasm. Part of RNA polymerase I complex.	PL MS	No direct evidence	Uniprot	Q9GZS1
NPTN	Neuroplastin	0.888	Cell adhesion molecule involved in long term potentiation at hippocampal excitatory synapses through activation of p38MAPK. May also regulate neurite outgrowth by activating the FGFR1 signaling pathway. May play a role in synaptic plasticity	AC-MS	No direct evidence	Uniprot	Q9Y639
ZNF330	Zinc finger protein 330	0.9	Predicted to enable metal ion binding activity. Located in several cellular components, including ciliary basal body; midbody; and nuclear lumen.	PL MS	No direct evidence	Uniprot	Q9Y3S2
NEK7	Ser/Thr protein Kinase	0.901	Protein kinase which plays an important role in mitotic cell cycle progression	AC-MS	Human NLRP3 inflammasome activation leads to formation of condensate at the microtubule organizing center	Uniprot	Q8TDX7
IQCB1	IQ calmodulin-binding motif-containing protein 1	0.905	This gene encodes a nephrocystin protein that interacts with calmodulin and the retinitis pigmentosa GTPase regulator protein. The encoded protein has a central coiled-coil region and two calmodulin-binding IQ domains. It is localized to the primary cilia of renal epithelial cells and connecting cilia of photoreceptor cells. The protein is thought to play a role in ciliary function.	AC MS	No direct evidence	Uniprot	Q15051
SLC30A4	Proton-coupled Zn antiporter	0.909	Zinc transporter - coupled antiporter	AC-MS	No evidence	Uniprot	O14863
SEH1L	Nucleoporin SEH1	0.911	The protein encoded by this gene is part of a nuclear pore complex, Nup107-160. This protein contains WD repeats and shares 34% amino acid identity with yeast Seh1 and 30% identity with yeast Sec13.	AC MS	No direct evidence	Uniprot	Q96EE3
AXL1	Tyrosine protein kinase receptor UFO	0.914	Receptor tyrosine kinase that transduces signals from the extracellular matrix into the cytoplasm by binding growth factor GAS6 and which is thus regulating many physiological processes including cell survival, cell proliferation, migration and differentiation.	PL-MS	Receptor tyrosine kinases regulate signal transduction through a liquid–liquid phase separated state	Uniprot	P30530
AURKB	Aurora kinase B	0.921	Serine/threonine-protein kinase component of the chromosomal passenger complex (CPC), a complex that acts as a key regulator of mitosis	AC-MS	No direct evidence	Uniprot	Q96GD4
STIP1	Stress induced phosphoprotein 1	0.924	Mediates the association of the molecular chaperones HSPA8/HSC70 and HSP90	AC-MS	Doesn't form condensates but is incorporated into it binds to both hsp70 - hsp90 simultaneously through its tpr domains	Uniprot	P31948
PMSA4	Proteosome subunit alpha type 4	0.929	Component of the 20S core proteasome complex involved in the proteolytic degradation of most intracellular proteins.	PL-MS	Proteasome condensate formation is driven by multivalent interactions with shuttle factors and ubiquitin chains	Uniprot	P25789
RPS27	Small ribosomal subunit protein eS27	0.941	Ribosomes, the organelles that catalyze protein synthesis, consist of a small 40S subunit and a large 60S subunit. Together these subunits are composed of four RNA species and approximately 80 structurally distinct proteins. This gene encodes a member of the S27e family of ribosomal proteins and component of the 40S subunit. The encoded protein contains a C4-type zinc finger domain that can bind …	AC MS	RPS27L Enhances Myogenesis and Muscle Mass by Targeting IGF1 Through Liquid‐Liquid Phase Separation (RPS27L)	Uniprot	P42677
USP48	Ubiquitin carboxyl-terminal hydrolase 48	0.946	This gene encodes a protein containing domains that associate it with the peptidase family C19, also known as family 2 of ubiquitin carboxyl-terminal hydrolases. Family members function as deubiquitinating enzymes, recognizing and hydrolyzing the peptide bond at the C-terminal glycine of ubiquitin. Enzymes in peptidase family C19 are involved in the processing of poly-ubiquitin precursors as well…	Co fra	No direct evidence	Uniprot	Q86UV5
RNF123	E3 ubiquitin ligase- anti-viral immune signalling	0.961	The protein encoded by this gene contains a RING finger, a motif present in a variety of functionally distinct proteins and known to be involved in protein-protein and protein-DNA interactions.[5] Increased expression of the gene has been associated with laminopathies, and in degradation of chromatin associated proteins such as HP1 (Chaturvedi et al, 2012, PMID: 23077635).	AC MS	No direct evidence	Uniprot	Q5XPI4
SLAMF9	SLAM family member 9	0.961	May play a role in the immune response	AC-MS	No direct evidence	Uniprot	Q9628A
MAP2K3	Dual specificity mitogen-activated protein kinase kinase 3	0.962	Part of a signaling cascade that begins with the activation of the adrenergic receptor ADRA1B	AC-MS	Condensed-phase signaling can expand kinase specificity and respond to macromolecular crowding. They dont initiate condensate formation but are recruited	Uniprot	P46374
CSDE1	Cold shock domain-containing protein	0.964	Enables RISC complex binding activity; RNA stem-loop binding activity; and lncRNA binding activity. Involved in IRES-dependent viral translational initiation; regulation of gene expression; and stress granule assembly. Located in Golgi apparatus; cytosol; and plasma membrane. Part of CRD-mediated mRNA stability complex and mCRD-mediated mRNA stability complex.	Co fra	Liquid–liquid phase separation couples MKRN2-mediated ubiquitination of CSDE1 with neurodevelopmental disorders	Uniprot	O75534
NUP155	Nucleoporin 155	0.967	Part of inner ring nucleoporin	PL MS	No direct evidence	Uniprot	O75694
TYRO3	Tyrosine protein kinase receptor 3	0.969	Receptor tyrosine kinase that transduces signals from the extracellular matrix into the cytoplasm by binding to several ligands including TULP1 or GAS6	AC-MS	No direct evidence	Uniprot	Q06418
KPNB1	Importin subunit beta-1	0.97	Nucleocytoplasmic transport, a signal- and energy-dependent process, takes place through nuclear pore complexes embedded in the nuclear envelope. The import of proteins containing a nuclear localization signal (NLS) requires the NLS import receptor, a heterodimer of importin alpha and beta subunits also known as karyopherins. Importin alpha binds the NLS-containing cargo in the cytoplasm and impo…	AC MS	No direct evidence	Uniprot	Q14974
PLK1	Pololike Kinase	0.97	Regulation of centrosome maturation and	AC-MS	KIF2C condensation concentrates PLK1 and phosphorylated BRCA2 on kinetochore microtubules in mitosis	Uniprot	P53350
Fgfr1	Fibroblast growth factor receptor 1	0.971	Acts as a cell-surface receptor for fibroblast growth factors and plays an essential role in the regulation of embryonic development, cell proliferation, differentiation and migration. Required for normal mesoderm patterning	PL-MS	Phase separation on cell surface facilitates bFGF signal transduction with heparan sulphate	Uniprot	P11362
RPS6	Small ribosomal subunit protein eS6	0.978	Ribosomal protein S6 (rpS6 or eS6) is a component of the 40S ribosomal subunit and is therefore involved in translation. Mouse model studies have shown that phosphorylation of eS6 is involved in the regulation of cell size, cell proliferation, and glucose homeostasis.	PL-MS	No direct evidence(interacts with/forms scaffold)	Uniprot	P62753
CCNF	Cyclin-F	0.978	Substrate recognition component of a SCF (SKP1-CUL1-F-box protein) E3 ubiquitin-protein ligase complex which mediates the ubiquitination and subsequent proteasomal degradation of target proteins	PL-MS	No direct evidence	Uniprot	P41002
PDCD1	Programmed cell death1	0.978	Inhibitory receptor on antigen activated T-cells that plays a critical role in induction and maintenance of immune tolerance to self	AC-MS	In the nucleus, AIF binds to DNA and induces peripheral chromatin condensation and high-molecular-weight (~50-kbp) DNA fragmentation.	Uniprot	Q15116
TNFSF13B	TNF ligand superfamily member 13B	0.979	The protein encoded by this gene is a cytokine that belongs to the tumor necrosis factor (TNF) ligand family. This cytokine is a ligand for receptors TNFRSF13B/TACI, TNFRSF17/BCMA, and TNFRSF13C/BAFFR. This cytokine is expressed in B cell lineage cells, and acts as a potent B cell activator. It has been also shown to play an important role in the proliferation and differentiation of B cells.	AC MS	No direct evidence	Uniprot	Q9WU72
SIRT6	Sirtuin 6	0.982	Acts as a key histone deacetylase by catalyzing deacetylation of histone H3 at 'Lys-9', 'Lys-18' and 'Lys-56' (H3K9ac, H3K18ac and H3K56ac, respectively), suppressing target gene expression of several transcription factors, including NF-kappa-B	AC-MS	No direct evidence but forms condensates with REST	Uniprot	Q8N6T7
XPO1	Exportin1	0.983	Mediates the nuclear export of cellular proteins (cargos) bearing a leucine-rich nuclear export signal (NES) and of RNAs	AC-MS	No direct evidence	Uniprot	O14980
FURIN	Furin	0.987	Furin is a protease, a proteolytic enzyme activated by substrate presentation that in humans and other animals is encoded by the FURIN gene. Some proteins are inactive when they are first synthesized, and must have sections removed in order to become active. Furin cleaves these sections and activates the proteins.[5][6][7][8] It was named furin because it was in the upstream region of an oncogene…	AC MS	No direct evidence	Uniprot	P09958
NUP153	Nucleoporin 153	0.988	Nup153 functions as a scaffolding element in nuclear phase of NPC and is essential for normal nucleocytoplasmic transport of mRNAs and proteins	AC MS	Super-enhancer trapping by the nuclear pore via intrinsically disordered regions of proteins in squamous cell carcinoma cells	Uniprot	P49790
Nup35	Nucleoporin 35	0.989	Nup35 is an inner ring nucleoporin involved in maintaining inner ring scaffold by acting as a linker nup	PL MS	No direct evidence	Uniprot	Q8NFH5
KRT18	Keratin, type I cytoskeletal 18	0.989	KRT18 encodes the type I intermediate filament chain keratin 18. Keratin 18, together with its filament partner keratin 8, are perhaps the most commonly found members of the intermediate filament gene family. They are expressed in single layer epithelial tissues of the body. Mutations in this gene have been linked to cryptogenic cirrhosis.	PL MS	No direct evidence	Uniprot	P05783
ICK	Serine/threonine-protein kinase ICK	0.99	The ICK protein, or Intestinal Cell Kinase, is a highly conserved serine/threonine protein kinase that plays a crucial role in the development and function of various organ systems, particularly in cardiac development. It regulates intraflagellar transport (IFT) speed and negatively regulates cilium length, which are essential for proper signaling within the body. The ICK gene is located on chrom…	AC MS	No direct evidence	Uniprot	Q9UPZ9
BIRC3	Baculoviral IAP repeat containing 3	0.99	This gene encodes a member of the IAP family of proteins that inhibit apoptosis by binding to tumor necrosis factor receptor-associated factors TRAF1 and TRAF2, probably by interfering with activation of ICE-like proteases. The encoded protein inhibits apoptosis induced by serum deprivation but does not affect apoptosis resulting from exposure to menadione, a potent inducer of free radicals. It c…	AC MS	No direct evidence	Uniprot	A1E2V0
C16ORF72	HUWE1-associated protein modifying stress responses 1	0.99	Acts as a central player within a network of stress response pathways promoting cellular adaptability. The E3 ligase HUWE1 assists HAPSTR1 in controlling stress signaling and in turn, HUWE1 feeds back to promote the degradation of HAPSTR1.	AC-MS	C16orf72/HAPSTR1/TAPR1 as a novel modulator of replication-associated R-loops. C16orf72 is critical to facilitate replication fork restart, suppress DNA damage and maintain genome stability in response to replication stress. C16orf72/Senataxin/BRCA1-dependent pathway to suppress replication-associated R-loop accumulation, maintain genome stability and confer resistance to PARP inhibitors	Uniprot	Q14CZ0
SPINT1	Kunitz type protease inhibitor 1	0.99	Inhibits serine protease activity of ST14/matriptase in vitro	AC-MS	No direct evidence	Uniprot	O43278
C1QC	Complement C1q subcomponent subunit C	0.99	Core component of the complement C1 complex, a multiprotein complex that initiates the classical pathway of the complement system, a cascade of proteins that leads to phagocytosis and breakdown of pathogens and signaling that strengthens the adaptive immune system	AC-MS	Microglial-derived C1q integrates into neuronal ribonucleoprotein complexes and impacts protein homeostasis in the aging brain	Uniprot	P02747
HLA-B	HLA class I histocompatibility antigen, B alpha chain	0.992	HLA-B is part of a family of genes called the human leukocyte antigen (HLA) complex. The HLA complex helps the immune system distinguish the body's own proteins from proteins made by foreign invaders such as viruses and bacteria.	AC MS	No direct evidence	Uniprot	P01889
UBA6	Ubiquitin-like modifier-activating enzyme 6	0.993	UBA6 governs cytoskeletal remodelling, proteostasis and neuronal resilience, revealing non-redundant functions obscured by the traditional one-E1 paradigm.	Co fra	No direct evidence	Uniprot	A0AVT1
MGARP	Mitochondria-localized glutamic acid rich protein	0.994	Plays a role in the trafficking of mitochondria along microtubules. Regulates the kinesin-mediated axonal transport of mitochondria to nerve terminals along microtubules during hypoxia.	AC-MS	No direct evidence	Uniprot	Q8TDB4
RPS4	HUMAN Small ribosomal subunit protein	0.996	his gene encodes a ribosomal protein that is a component of the 40S subunit. The protein belongs to the S24E family of ribosomal proteins. It is located in the cytoplasm. Multiple transcript variants encoding different isoforms have been found for this gene. As is typical for genes encoding ribosomal proteins, there are multiple processed pseudogenes of this gene dispersed through the genome. Mut…	Co fra	No direct evidence	Uniprot	P15880RS2
CDC25C	Cell division cycle 25C	0.996	This gene is highly conserved during evolution and it plays a key role in the regulation of cell division. The encoded protein is a tyrosine phosphatase and belongs to the Cdc25 phosphatase family. It directs dephosphorylation of cyclin B-bound CDC2 (CDK1) and triggers entry into mitosis. It is also thought to suppress p53-induced growth arrest. Multiple alternatively spliced transcript variants …	AC MS	No direct evidence	Uniprot	P30307
RPA1	Replication protein C	0.996	Catalytic core component of RNA polymerase I (Pol I), a DNA-dependent RNA polymerase which synthesizes ribosomal RNA precursors using the four ribonucleoside triphosphates as substrates.	PL-MS	Phase separation properties of RPA combine high-affinity ssDNA binding with dynamic condensate functions at telomeres	Uniprot	O95602
ECT2	Epithelial cell transforming 2	0.997	The protein encoded by this gene is a guanine nucleotide exchange factor and transforming protein that is related to Rho-specific exchange factors and yeast cell cycle regulators	AC MS	No direct evdence	Uniprot	Q9H8V3
HIPK 4	Homeodomain-interacting protein kinase 4	0.997	This gene encodes a member of the homeodomain interacting protein kinase (HIPK) family of proteins. While other members of this family are found throughout vertebrates, this member is present only in mammals. Compared to other members of this family, the encoded protein lacks a nuclear localization signal and a C-terminal autoinhibitory domain. The encoded protein exhibits kinase activity and may…	AC MS	No direct evidence	Uniprot	Q8NE63
SLC30A6	Soluble carrier family 30 (Zinc transporter)	0.997	SLC30A6 forms a functional zinc ion:proton antiporter heterodimer, mediating zinc entry into the lumen of organelles along the secretory pathway	AC-MS	Deep proteomic profiling of the intra-Golgi trafficking intermediates	Uniprot	Q6NXT4
ZRANB1	Zinc Finger RAN-binding domain containing protein1	0.997	Positive regulator of the Wnt signaling pathway that deubiquitinates APC protein, a negative regulator of Wnt-mediated transcription	AC-MS	No direct role in condensate fpormation	Uniprot	Q9UGI0
TIPARP	Protein mono-ADP-ribosyltransferase TIPARP	0.997	ADP-ribosyltransferase that mediates mono-ADP-ribosylation of glutamate, aspartate and cysteine residues on target proteins	AC-MS	TiPARP forms nuclear condensates to degrade HIF-1α and suppress tumorigenesis	Uniprot	Q7Z3E1
EED	Polycomb protein EED	0.998	EED (Embryonic Ectoderm Development) is a Polycomb group protein that plays a crucial role in gene regulation, chromatin remodeling, and cellular differentiation.	AC MS	No direct evidence (PRC forms central hub)	Uniprot	O75530
HAX1	HCLS1-associated protein X-1	0.998	The protein encoded by this gene is known to associate with HS1, a substrate of Src family tyrosine kinases. It also interacts with the product of PKD2 gene, mutations in which are associated with autosomal-dominant polycystic kidney disease, and with F-actin-binding protein, cortactin. It was earlier thought that this gene product is mainly localized in the mitochondria, however, recent studies …	PL MS	No direct evidence	Uniprot	O00165
LGALS9	Galectin - 9	0.998	The galectins are a family of beta-galactoside-binding proteins implicated in modulating cell-cell and cell-matrix interactions. The protein encoded by this gene is an S-type lectin. It is overexpressed in Hodgkin's disease tissue and might participate in the interaction between the H&RS cells with their surrounding cells and might thus play a role in the pathogenesis of this disease and/or its a…	PL MS	A high-throughput Galectin-9 imaging assay for quantifying nanoparticle uptake, endosomal escape and functional RNA delivery	Uniprot	O00182
USP44	Ubiquitin specific peptidase 44	0.998	Deubiquitinase that plays a key regulatory role in the spindle assembly checkpoint or mitotic checkpoint by preventing premature anaphase onset. Acts by specifically mediating deubiquitination of CDC20, part of N-cor complex	PL-MS	USP44 IS AN INTEGRAL COMPONENT OF N-COR THAT CONTRIBUTES TO GENE REPRESSION BY DEUBIQUITINATING HISTONE H2B	Uniprot	Q9HE07
LIMK2	LIM kinase 2	0.998	Ser/Thr kinase that helps in regulation of actin filament dynamics	AC-MS	No evidence, is involved in organizing centrosomes	Uniprot	P53671
HEATR6	HEAT repeat-containing protein 6	0.998	Amplification-dependent oncogene.	Co-fra	Shown in arabidopsis not humans, but upregulated in breast cancerCooperative condensation of RNA-DIRECTED DNA METHYLATION 16 splicing isoforms enhances heat tolerance in Arabidopsis	Uniprot	Q6AI08
PARP1	Poly [ADP-ribose] polymerase 1	0.998	PARP1 initiates the repair of DNA breaks: recognizes and binds DNA breaks within chromatin and recruits HPF1, licensing serine ADP-ribosylation of target proteins, such as histones (H2BS6ADPr and H3S10ADPr), thereby promoting decompaction of chromatin and the recruitment of repair factors leading to the reparation of DNA strand breaks	AC-MS	PARP1 condensates differentially partition DNA repair proteins and enhance ligation	Uniprot	P09847
SQSTM1	Sequestosome-1	0.998	It mediates assembly and removal of ubiquitinated proteins by undergoing LLPS via its UBA domain	PL-MS	Molecular adapter required for selective macroautophagy (aggrephagy) by acting as a bridge between polyubiquitinated proteins and autophagosomes	Uniprot	Q13501
PTP4A	Phosphatase of regenrating liver	0.999	The protein encoded by this gene belongs to a small class of prenylated protein tyrosine phosphatases (PTPs). PTPs are cell signaling molecules that play regulatory roles in a variety of cellular processes. This class of PTPs contain a PTP domain and a characteristic C-terminal prenylation motif.	AC MS	No direct evidence	Uniprot	Q93096
Rae 1	mRNA export factor rae-1	0.999	Mutations in the Schizosaccharomyces pombe Rae1 and Saccharomyces cerevisiae Gle2 genes have been shown to result in accumulation of poly(A)-containing mRNA in the nucleus, suggesting that the encoded proteins are involved in RNA export. The protein encoded by this gene is a homolog of yeast Rae1. It contains four WD40 motifs, and has been shown to localize to distinct foci in the nucleoplasm, to…	AC MS	No direct evidence	Uniprot	P24386
HSPA4L	Heat shock 70 kDa protein 4	0.999	The protein encoded by this gene is heat shock inducible and may act as a chaperone. The encoded protein can protect the heat-shocked cell against the harmful effects of aggregated proteins. This gene is highly expressed in leukemia cells and may be a good target for therapeutic intervention	Co fra	Hsp70 exhibits a LLPS ability and chaperones condensed FUS against amyloid aggregation	Uniprot	O95757
FBL	Fibulin-1	0.999	Fibrillarin: This gene product is a component of a nucleolar small nuclear ribonucleoprotein (snRNP) particle thought to participate in the first step in processing preribosomal RNA. It is associated with the U3, U8, and U13 small nuclear RNAs and is located in the dense fibrillar component (DFC) of the nucleolus. The encoded protein contains an N-terminal repetitive domain that is rich in glycin…	PL-MS	No direct evidence	Uniprot	P23142
RPL31	Large ribosomal subprotein eL31	0.999	Ribosomes, the organelles that catalyze protein synthesis, consist of a small 40S subunit and a large 60S subunit. Together these subunits are composed of 4 RNA species and approximately 80 structurally distinct proteins. This gene encodes a ribosomal protein that is a component of the 60S subunit. The protein belongs to the L31E family of ribosomal proteins. It is located in the cytoplasm. Highe…	PL MS	No direct evidence	Uniprot	P62899
MEN1	Menin1	0.999	Transcriptional regulator, component of HML transferase complex that methylates lysine in H3	AC-MS	Recruited to AR-RNA and MLL-RNA condensates	Uniprot	O0025
EGFR	Epidermal growth factor	0.999	EGF family and activating several signaling cascades to convert extracellular cues into appropriate cellular responses	AC-MS	A two-component protein condensate of the EGFR cytoplasmic tail and Grb2 regulates Ras activation by SOS at the membrane	Uniprot	P00533
RPS6KL1	Ribosomal protein S6 kinase like-1	0.999	Kinase activity	AC-MS	No direct evidence	Uniprot	Q9Y6S9
G3BP1	Ras GTPase-activating protein-binding protein 1	1	This gene encodes one of the DNA-unwinding enzymes which prefers partially unwound 3'-tailed substrates and can also unwind partial RNA/DNA and RNA/RNA duplexes in an ATP-dependent fashion. This enzyme is a member of the heterogeneous nuclear RNA-binding proteins and is also an element of the Ras signal transduction pathway. It binds specifically to the Ras-GTPase-activating protein by associatin…	AC MS	Targeting G3BP1 Condensate Topology Promotes Stress Granule Assembly via m6A‐IGF2BP1 for Ischemic Stroke Rescue	Uniprot	Q13283
SLX4	Structure-specific endonuclease subunit	1	his gene encodes a protein that functions as an assembly component of multiple structure-specific endonucleases. These endonuclease complexes are required for repair of specific types of DNA lesions and critical for cellular responses to replication fork failure. Mutations in this gene were found in patients with Fanconi anemia.	AC MS	Compartmentalization of the SUMO/RNF4 pathway by SLX4 drives DNA repair	Uniprot	Q8IY92
SIRT7	NAD-dependent protein-lysine deacylase	1	SIRT7 facilitates the transcription of DNA by RNA polymerase I, RNA polymerase II, and RNA polymerase III.[8]SIRT7 may help attenuate DNA damage and thereby promoting cellular survival under conditions of genomic stress.[11] Ribosomal DNA (rDNA) is more vulnerable to DNA damage than DNA elsewhere in the genome such that rDNA instability can lead to cellular senescence, and thus to senescence-asso…	AC MS	No direct evidence	Uniprot	Q9NRC8
NXF1	Nuclear RNA export factor 1	1	This gene is one member of a family of nuclear RNA export factor genes. Common domain features of this family are a noncanonical RNP-type RNA-binding domain (RBD), 4 leucine-rich repeats (LRRs), a nuclear transport factor 2 (NTF2)-like domain that allows heterodimerization with NTF2-related export protein-1 (NXT1), and a ubiquitin-associated domain that mediates interactions with nucleoporins. Al…	AC MS	No dorect evidence	Uniprot	Q9UBU9
CCDC8	Coiled-coil domain-containing protein 8	1	This gene encodes a coiled-coil domain-containing protein. The encoded protein functions as a cofactor required for p53-mediated apoptosis following DNA damage, and may also play a role in growth through interactions with the cytoskeletal adaptor protein obscurin-like 1.	AC MS	No direct evidence	Uniprot	Q9H0W5
DMTN	Dematin	1	The DMTN protein, also known as dematin, is an actin-binding and bundling protein that plays a crucial role in the structure and function of erythrocytes. It stabilizes and attaches the spectrin/actin cytoskeleton to the erythrocyte membrane, ensuring proper membrane integrity and elasticity.	AC MS	No direct revidence	Uniprot	Q08495
TGOLN2	HUMAN Trans-Golgi network integral membrane protein 2	1	This gene encodes a type I integral membrane protein that is localized to the trans-Golgi network, a major sorting station for secretory and membrane proteins. The encoded protein cycles between early endosomes and the trans-Golgi network, and may play a role in exocytic vesicle formation. Alternatively spliced transcript variants encoding multiple isoforms have been observed for this gene.	AC MS	No direct evidence	Uniprot	O43493
KCMF1	E3 ubiquitin-protein ligase KCMF1	1	Enables ubiquitin protein ligase activity. Involved in several processes, including negative regulation of HRI-mediated signaling; proteasome-mediated ubiquitin-dependent protein catabolic process; and protein polyubiquitination. Located in cytosol. Is active in cytoplasm.	AC MS	No direct evidence	Uniprot	Q9P0J7
IFI16	Gamma-interferon-inducible protein 16	1	This gene encodes a protein containing domains that associate it with the peptidase family C19, also known as family 2 of ubiquitin carboxyl-terminal hydrolases. Family members function as deubiquitinating enzymes, recognizing and hydrolyzing the peptide bond at the C-terminal glycine of ubiquitin. Enzymes in peptidase family C19 are involved in the processing of poly-ubiquitin precursors as well…	AC MS	IFI16 phase separation via multi-phosphorylation drives innate immune signaling	Uniprot	Q16666
NUPL1	Nucleoporin 58	1	Nup 58 is also known to reside in central transport channel, required for trafficking across nuclear membrane	AC MS	MX2 forms nucleoporin-comprising cytoplasmic biomolecular condensates that lure viral capsids	Uniprot	F8WBZ1
NUP107	Nucleoporin 107	1	Nup107 plays a key role in mRNA export and nucleocytoplasmic transport	AC MS	Nuclear Pores Assemble from Nucleoporin Condensates During Oogenesis	Uniprot	G3V1T4
NR3C1	Glucocorticoid receptor	1	The GR is expressed in almost every cell in the body and regulates genes controlling the development, metabolism, inflammation, and immune response. Because the receptor gene is expressed in several forms, it has many different (pleiotropic) effects in different parts of the body and in the context of different diseases	PL MS	Glucocorticoid receptor condensates link DNA-dependent receptor dimerization and transcriptional transactivation	Uniprot	F1D8N4
TRIM25	Tripartite Motif Containing 25 (E3 ubiquitin ligase)	1	The protein encoded by this gene is a member of the tripartite motif (TRIM) family. The TRIM motif includes three zinc-binding domains, a RING, a B-box type 1 and a B-box type 2, and a coiled-coil region. The protein is an RNA binding protein, functions as a ubiquitin E3 ligase and is involved in multiple cellular processes, including regulation of antiviral innate immunity.	AC RNA	TRIM25 predominately associates with anti-viral stress granules	Uniprot	Q14258
NKX2-1	Thyroid transcription factor	1	This gene encodes a protein initially identified as a thyroid-specific transcription factor. The encoded protein binds to the thyroglobulin promoter and regulates the expression of thyroid-specific genes but has also been shown to regulate the expression of genes involved in morphogenesis. Mutations and deletions in this gene are associated with benign hereditary chorea, choreoathetosis, congenit…	AC MS	No direct evidence	Uniprot	P43699
RECQL4	DNA helicase for repair and replication	1	The protein encoded by this gene is a DNA helicase that belongs to the RecQ helicase family. DNA helicases unwind double-stranded DNA into single-stranded DNAs and may modulate chromosome segregation. This gene is predominantly expressed in thymus and testis. Mutations in this gene are associated with Rothmund-Thomson, RAPADILINO and Baller-Gerold syndromes. [	AC MS	Recognition and coacervation of G-quadruplexes by a multifunctional disordered region in RECQ4 helicase	Uniprot	O94761
KIAA1429	Protein virilizer homolog	1	N6-methyladenosine (m6A), the most abundant RNA modification in eukaryotes, has a crucial impact on tumorigenesis. KIAA1429 is the key component of the m6A methyltransferase complex, in which KIAA1429 functions as a scaffold to bridge the catalytic core proteins. KIAA1429 is often overexpressed in malignances, associated with patient prognosis, and required for tumorigenesis	AC RNA	No direct evidence	Uniprot	Q69YN4
CDC25A	M-phase inducer phosphatase 1	1	M-phase inducer phosphatase 1 also known as dual specificity phosphatase Cdc25A is a protein that in humans is encoded by the cell division cycle 25 homolog A	AC MS	No direct evidence	Uniprot	P30304
PTPDC1	Protein tyrosine phosphatase domain-containing protein 1	1	The protein encoded by this gene contains a characteristic motif of protein tyrosine phosphatases (PTPs). PTPs regulate activities of phosphoproteins through dephosphorylation. They are signaling molecules involved in the regulation of a wide variety of biological processes. The specific function of this protein has not yet been determined.	AC MS	No direct evidence	Uniprot	A2A3K4
PTPRN2	Receptor-type tyrosine-protein phosphatase N2	1	Receptor-type tyrosine-protein phosphatase N2 (R-PTP-N2)PTPs are known to be signaling molecules that regulate a variety of cellular processes including cell growth, differentiation, mitotic cycle, and oncogenic transformation.	AC MS	Condensation of the β‐cell secretory granule luminal cargoes pro/insulin and ICA512 RESP18 homology domain	Uniprot	Q92932
STAU1	Double-stranded RNA-binding protein Staufen homolog 1	1	Staufen is a member of the family of double-stranded RNA (dsRNA)-binding proteins involved in the transport and/or localization of mRNAs to different subcellular compartments and/or organelles. These proteins are characterized by the presence of multiple dsRNA-binding domains which are required to bind RNAs having double-stranded secondary structures. The human homologue of staufen encoded by STA…	AC MS	Excessive STAU1 condensate drives mTOR translation and autophagy dysfunction in neurodegeneration	Uniprot	Q6PJX3
TRIM28	Transcription intermediary factor 1-beta	1	Tripartite motif-containing 28 (TRIM28), also known as transcriptional intermediary factor 1β (TIF1β) and KRAB-associated protein-1 (KAP1)-The protein encoded by this gene mediates transcriptional regulation by interacting with the Krüppel-associated box (KRAB) repression domain found in many transcription factors. The protein localizes to the nucleus and is thought to associate with specific chr…	AC MS	Coiled-coil-domain-mediated TRIM E3 protein condensation modulates enzymatic activity and functional specificity	Uniprot	Q13263
PLEKHA4	Pleckstrin homology domain-containing family A member 4	1	This gene encodes a pleckstrin homology (PH) domain-containing protein. The PH domain is found near the N-terminus and contains a putative phosphatidylinositol 3, 4, 5-triphosphate-binding motif (PPBM). Elevated expression of this gene has been observed in some melanomas.	AC MS	No direct evidence	Uniprot	Q9H4M7
ELK1	ETS-domain containing protein	1	ETS Like-1 protein Elk-1 is a protein that in humans is encoded by the ELK1. Elk-1 functions as a transcription activator. It is classified as a ternary complex factor (TCF), a subclass of the ETS family, which is characterized by a common protein domain that regulates DNA binding to target sequences. Elk1 plays important roles in various contexts, including long-term memory formation, drug addic…	AC MS	No direct evidence (gets incorporated into condensates)	Uniprot	P19419
FAM120C	Constitutive coactivator of PPAR-gamma-like protein 2	1	Encodes a potential transmembrane protein and lies in a region where mutations and deletions have been associated with intellectual disability and autism	PL MS	No direct evidence	Uniprot	Q9NX05
CIT	Citron Rho-interacting kinase	1	This gene encodes a serine/threonine-protein kinase that functions in cell division. Together with the kinesin KIF14, this protein localizes to the central spindle and midbody, and functions to promote efficient cytokinesis. This protein is involved in central nervous system development. Polymorphisms in this gene are associated with bipolar disorder and risk for schizophrenia.	AC MS	No direct evidence	Uniprot	O14578
MAD2L2	Mitotic spindle assembly checkpoint protein	1	The protein encoded by this gene is a component of the mitotic spindle assembly checkpoint that prevents the onset of anaphase until all chromosomes are properly aligned at the metaphase plate. The encoded protein, which is similar to MAD2L1, is capable of interacting with ADAM9, ADAM15, REV1, and REV3 proteins.	PL MS/AC MS	No direct evidence	Uniprot	QIUI95
PRC1	Protein regulator of cytokinesis1	1	PRC1 is located in the nucleus during interphase, becomes associated with the mitotic spindle in a highly dynamic manner during anaphase, and localizes to the cell midbody during cytokinesis.	AC MS	Assembly of Microtubule Tactoids Through Condensates of PRC1 Constructs	Uniprot	O43663
BRD1	Bromodomain containing protein 1	1	This gene encodes a bromodomain-containing protein that localizes to the nucleus and can interact with DNA and histone tails. The encoded protein is a component of the MOZ/MORF acetyltransferase complex and can stimulate acetylation of histones H3 and H4, thereby potentially playing a role in gene activation. Variation in this gene is associated with schizophrenia and bipolar disorder in some stu…	AC MS	NIT2 dampens BRD1 phase separation and restrains oxidative phosphorylation to enhance chemosensitivity in gastric cancer	Uniprot	O95696
TRIM66	Tripartite motif containing protein 66	1	Enables chromatin binding activity; identical protein binding activity; and zinc ion binding activity. Predicted to act upstream of or within negative regulation of DNA-templated transcription. Located in nucleus.	AC MS	TRIM66-HP1γ remodels the chromatin through phase separation	Uniprot	O15016
AR	Androgen receptor	1	The androgen receptor gene is more than 90 kb long and codes for a protein that has 3 major functional domains: the N-terminal domain, DNA-binding domain, and androgen-binding domain. The protein functions as a steroid-hormone activated transcription factor. Upon binding the hormone ligand, the receptor dissociates from accessory proteins, translocates into the nucleus, dimerizes, and then stimul…	AC MS	Characterization of androgen receptor properties in mediating transcriptional biomolecular condensates in prostate cancer	Uniprot	P10257
AKAP1	A-kinase anchor protein 1	1	The A-kinase anchor proteins (AKAPs) are a group of structurally diverse proteins that have the common function of binding to the regulatory subunit of protein kinase A (PKA) and confining the holoenzyme to discrete locations within the cell. This gene encodes a member of the AKAP family. The encoded protein binds to type I and type II regulatory subunits of PKA and anchors them to the mitochondr…	PL MS	No direct evidence	Uniprot	Q92667
CD3EAP	DNA-directed RNA polymerase I subunit RPA34	1	DNA-directed RNA polymerase I subunit RPA34	PL MS	Evolutionary and Structural Insights into the RNA Polymerase I A34 Protein Family: A Focus on Intrinsic Disorder and Phase Separation	Uniprot	O15446
COIL	Coilin1	1	he protein encoded by this gene is an integral component of Cajal bodies (also called coiled bodies). Cajal bodies are nuclear suborganelles of varying number and composition that are involved in the post-transcriptional modification of small nuclear and small nucleolar RNAs. The N-terminus of the coilin protein directs its self-oligomerization while the C-terminus influences the number of nuclea…	PL MS	Large dynamics of a phase separating arginine-glycine-rich domain revealed via nuclear and electron spins	Uniprot	P38432
KRT8	Keratin, type I cytoskeletal 8	1	This gene is a member of the type II keratin family clustered on the long arm of chromosome 12. Type I and type II keratins heteropolymerize to form intermediate-sized filaments in the cytoplasm of epithelial cells. The product of this gene typically dimerizes with keratin 18 to form an intermediate filament in simple single-layered epithelial cells. This protein plays a role in maintaining cellu…	PL MS	No direct evidence (forms fibrils)	Uniprot	P05787
NEFM	Neurofilament medium polypeptide	1	Neurofilaments are type IV intermediate filament heteropolymers composed of light, medium, and heavy chains. Neurofilaments comprise the axoskeleton and functionally maintain neuronal caliber. They may also play a role in intracellular transport to axons and dendrites. This gene encodes the medium neurofilament protein. This protein is commonly used as a biomarker of neuronal damage.	PL MS	Q9H0E7 Uniprot facilitates N-Cor complex and ubiquitin dynamics	Uniprot	P07197
NIFK	MKI67 FHA domain-interacting nucleolar phosphoprotein	1	This gene encodes a protein that interacts with the forkhead-associated domain of the Ki-67 antigen. The encoded protein may bind RNA and may play a role in mitosis and cell cycle progression.	PL MS	Screening membraneless organelle participants with machine-learning models that integrate multimodal features	Uniprot	Q9BYG3
NONO	Non-POU domain-containing octamer-binding protein	1	Paraspeckle formation, co-activator for DNA and RNA translation regulation, Circadian rhythm cycle	XL-MS	RNA binding is essential for NONO condensates to modulate pre-mRNA processing of super enhancer-associated genes in neuroblastoma	Uniprot	Q1523
ATG14	Becklin autophagosome related protein	1	Autophagosome formation and basal and inducible autophagy	AC-MS	No direct evidence	Uniprot	Q6ZNE5
NUP62	Nucleoporin 62	1	Componenet of CTC in NPC, Plays a role in mitotic cell cycle progression by regulating centrosome segregation, centriole maturation and spindle orientation	XL-MS	Phase separation of the nuclear pore complex facilitates selective nuclear transport to regulate plant defense against pathogen and pest invasion	Uniprot	P37198
HUWE1	E3 ubiquitin protein ligase	1	E3 ubiquitin-protein ligase which mediates ubiquitination and subsequent proteasomal degradation of target proteins	AC-MS	No evidence	Uniprot	Q7Z6Z7
METTL14	Methyl transferase	1	The METTL3-METTL14 heterodimer forms a N6-methyltransferase complex that methylates adenosine residues at the N6 position of some mRNAs and regulates the circadian clock, differentiation of embryonic stem cells and cortical neurogenesis	AC-MS	Dynamic assembly of the mRNA m6A methyltransferase complex is regulated by METTL3 phase separation	Uniprot	Q9HCE5
TOP3B	Topoisomerse 3 beta	1	Releases the supercoiling and torsional tension of DNA introduced during the DNA replication and transcription by transiently cleaving and rejoining one strand of the DNA duplex	AC-RNA	Regulation of transcription by R loop-nucleated transcription condensate assembly	Uniprot	O95985
TRIM67	Tripartite motif-containing protein 67	1	Predicted to act upstream of or within negative regulation of Ras protein signal transduction; positive regulation of neuron projection development; and positive regulation of ubiquitin-dependent protein catabolic process. Predicted to be located in cytoskeleton.	AC-MS	Coiled-coil-domain-mediated TRIM E3 protein condensation modulates enzymatic activity and functional specificity	Uniprot	Q6ZTA4
RUFY1	RUN and FYVE domain-containing protein 1	1	Cargo sorting from early/recycling endosomes. Regulates retrieval of proteins from endosomes to the trans-Golgi network through interaction with the dynein-dynactin complex	AC-MS	Mouse oocytes sequester aggregated proteins in degradative super-organelles. CCD drive self-condensate driving	Uniprot	Q96T51
LATS2	Ser/Thr protein Kinase	1	Negative regulator of YAP1 in the Hippo signaling pathway that plays a pivotal role in organ size control and tumor suppression by restricting proliferation and promoting apoptosis	AC-MS	LATS2 condensates organize signalosomes for Hippo pathway signal transduction	Uniprot	Q9MRN7
STK32C	Serine/threonine-protein kinase 32C	1	Kinase activity	AC-MS	No direct evidence	Uniprot	Q86UX6
IRAK1	Interleukin-1 receptor-associated kinase 1	1	Serine/threonine-protein kinase that plays a critical role in initiating innate immune response against foreign pathogens. Involved in Toll-like receptor (TLR) and IL-1R signaling pathways	AC-MS	No direct evidence (Myddasome is formed)	Uniprot	P51617
BCR	Breakpoint cluster region	1	ccelerates the intrinsic rate of GTP hydrolysis of RAC1 or CDC42, leading to down-regulation of the active GTP-bound form	AC-MS	No direct evidence	Uniprot	P11274
MAP2K7	Dual specificity mitogen activated protein kinase kinase 27	1	stress-activated protein kinase/c-Jun N-terminal kinase (SAP/JNK) signaling pathway.	AC-MS	Targeting G3BP1 Condensate Topology Promotes Stress Granule Assembly via m6A-IGF2BP1 for Ischemic Stroke Rescue	Uniprot	O14733
RNF43	E3 ubiquitin-protein ligase	1	E3 ubiquitin-protein ligase that acts as a negative regulator of the Wnt signaling pathway by mediating the ubiquitination, endocytosis and subsequent degradation of Wnt receptor complex components Frizzled	AC-MS	No direct evidence	Uniprot	Q68DV7
DVL2	Dishevelled protein	1	Participates both in canonical and non-canonical Wnt signaling by binding to the cytoplasmic C-terminus of frizzled family members and transducing the Wnt signal to down-stream effectors	AC-MS	Endogenous oligomer formation underlies DVL2 condensates and promotes Wnt/β-catenin signaling	Uniprot	O14641
EFNB3	Ephrin B3	1	tyrosine kinases which are crucial for migration, repulsion and adhesion during neuronal, vascular and epithelial development. Binds promiscuously Eph receptors residing on adjacent cells, leading to contact-dependent bidirectional signaling into neighboring cells.	AC-MS	No direct evidence	Uniprot	Q15678
NDUFS4	NADH ubiquinone oxidoreductase	1	plays a vital role in cellular ATP production,	Co fra	No direct evidence	Uniprot	O43181
Nup188	Nucleoporin 188	0.989	Part of inner ring nucleoporin, scaffold nucleoporin	XL-MS	No direct evidence	Uniprot	Q5SRE5
